# Gene recoding by synonymous mutations creates promiscuous intragenic transcription initiation in mycobacteria

**DOI:** 10.1101/2023.03.17.532606

**Authors:** Nuri K. Hegelmeyer, Mary L. Previti, Joshua Andrade, Raditya Utama, Richard J. Sejour, Justin Gardin, Stephanie Muller, Steven Ketchum, Alisa Yurovsky, Bruce Futcher, Sara Goodwin, Beatrix Ueberheide, Jessica C. Seeliger

**Author notes:** Address correspondence to Jessica C. Seeliger. Josh Andrade (6sense, New York, New York), Justin Gardin (Gingko Bioworks, Inc., Boston, Massachusetts).

## Abstract

Each genome encodes some codons more frequently than their synonyms (codon usage bias), but codons are also arranged more frequently into specific pairs (codon pair bias). Recoding viral genomes and yeast or bacterial genes with non-optimal codon pairs has been shown to decrease gene expression. Gene expression is thus importantly regulated not only by the use of particular codons but by their proper juxtaposition. We therefore hypothesized that non-optimal codon pairing could likewise attenuate *Mtb* genes. We explored the role of codon pair bias by recoding *Mtb* genes (*rpoB, mmpL3, ndh*) and assessing their expression in the closely related and tractable model organism *M. smegmatis*. To our surprise, recoding caused the expression of multiple smaller protein isoforms from all three genes. We confirmed that these smaller proteins were not due to protein degradation, but instead issued from new transcription initiation sites positioned within the open reading frame. New transcripts gave rise to intragenic translation initiation sites, which in turn led to the expression of smaller proteins. We next identified the nucleotide changes associated with these new sites of transcription and translation. Our results demonstrated that apparently benign, synonymous changes can drastically alter gene expression in mycobacteria. More generally, our work expands our understanding of the codon-level parameters that control translation and transcription initiation.

**IMPORTANCE:** *Mycobacterium tuberculosis* (*Mtb*) is the causative agent of tuberculosis, one of the deadliest infectious diseases worldwide. Previous studies have established that synonymous recoding to introduce rare codon pairings can attenuate viral pathogens. We hypothesized that non-optimal codon pairing could be an effective strategy for attenuating gene expression to create a live vaccine for *Mtb*. We instead discovered that these synonymous changes enabled the transcription of functional mRNA that initiated in the middle of the open reading frame and from which many smaller protein products were expressed. To our knowledge, this is the first report that synonymous recoding of a gene in any organism can create or induce intragenic transcription start sites.
