## Supplemental Tables S1-S4 for "Gene recoding by synonymous mutations creates promiscuous intragenic transcription initiation in mycobacteria"

### Sheet: Table S1 - Strains
Reagent Type	Designation	Species/Strain name	Genotype	Source
Strain	mc26020	Mycobacterium tuberculosis	ΔlysA ΔpanCD::hyg	Gift of William R. Jacobs; 10.1128/IAI.73.2.1196-1203.2005
Strain	mc2155	Mycobacterium smegmatis		ATCC #700084
Strain	NEB-alpha	E. coli competent cells		NEB #C2987
Strain	aNK001	mc26020	L5::pNKH012	this work
Strain	aNK002	mc26020	L5::pNKH013	this work
Strain	aNK003	mc26020	L5::pNKH014	this work
Strain	aNK004	mc26020	L5::pNKH015	this work
Strain	aNK005	mc26020	L5::pNKH016	this work
Strain	aNK006	mc26020	L5::pNKH017	this work
Strain	aNK007	mc26020	L5::pNKH018	this work
Strain	aNK008	mc26020	L5::pNKH019	this work
Strain	aNK009	mc26020	L5::pNKH020	this work
Strain	aNK010	mc26020	L5::pNKH021	this work
Strain	aNK011	mc26020	L5::pNKH022	this work
Strain	sNK001	mc2155	pNKH001	this work
Strain	sNK002	mc2155	pNKH002	this work
Strain	sNK003	mc2155	pNKH003	this work
Strain	sNK004	mc2155	pNKH004	this work
Strain	sNK005	mc2155	pNKH005	this work
Strain	sNK006	mc2155	pNKH006	this work
Strain	sNK007	mc2155	pNKH007	this work
Strain	sNK008	mc2155	pNKH008	this work
Strain	sNK009	mc2155	pNKH009	this work
Strain	sNK010	mc2155	pNKH010	this work
Strain	sNK011	mc2155	pNKH011	this work
Strain	sNK023	mc2155	pNKH023	this work
Strain	sNK024	mc2155	pNKH024	this work
Strain	sNK025	mc2155	pNKH025	this work
Strain	sNK026	mc2155	pNKH026	this work
Strain	sNK027	mc2155	pNKH027	this work
Strain	sNK028	mc2155	pNKH028	this work
Strain	sNK029	mc2155	pNKH029	this work
Strain	sNK030	mc2155	pNKH030	this work
Strain	sNK031	mc2155	pNKH031	this work
Strain	sNK032	mc2155	pNKH032	this work
Strain	sNK033	mc2155	pNKH033	this work
Strain	sNK034	mc2155	pNKH034	this work
Strain	sNK035	mc2155	pNKH035	this work
Strain	sNK036	mc2155	pNKH036	this work
Strain	sNK037	mc2155	pNKH037	this work
Strain	sNK038	mc2155	pNKH038	this work
Strain	sNK039	mc2155	pNKH039	this work
Strain	sNK040	mc2155	pNKH040	this work
Strain	sNK041	mc2155	pNKH041	this work
Strain	sNK042	mc2155	pNKH042	this work
Strain	sNK043	mc2155	pNKH043	this work
Strain	sNK044	mc2155	pNKH044	this work
Strain	sNK045	mc2155	pNKH045	this work
Strain	sNK046	mc2155	pNKH046	this work
Strain	sNK047	mc2155	pNKH047	this work
Strain	sNK048	mc2155	pNKH048	this work
Strain	sNK049	mc2155	pNKH049	this work
Strain	sNK050	mc2155	pNKH050	this work
Strain	sNK051	mc2155	pNKH051	this work
Strain	sNK052	mc2155	pNKH052	this work
Strain	sNK053	mc2155	pNKH053	this work
Strain	sNK054	mc2155	pNKH054	this work
Strain	sNK055	mc2155	pNKH055	this work
Strain	sNK056	mc2155	pNKH056	this work
Strain	sNK057	mc2155	pNKH057	this work
Strain	sNK058	mc2155	pNKH058	this work
Strain	sNK059	mc2155	pNKH059	this work
Strain	sNK060	mc2155	pNKH060	this work
Strain	sNK061	mc2155	pNKH061	this work
Strain	sNK062	mc2155	pNKH062	this work
Strain	sNK063	mc2155	pNKH063	this work

### Sheet: Table S2 - Reagents
Reagent Type	Designation	Source or Reference	Catalog#	Additional Information
Antibody	Monoclonal anti-FLAG M2 antibody (Mouse monoclonal)	Sigma	F1804	Used at 1:1,000 dilution for Western blot
Antibody	Anti-HSP 65 Antibody	Santa Cruz	5177	anti-GroEL, Used at 1:5,000 dilution for Western blot
Antibody	IRDye 800CW Goat anti-Mouse IgG Secondary Antibody	LI-COR	925-32210	Used at 1:15,000 dilution
Chemical	TRIzol	Invitrogen	10-296-028
Chemical compound	Hygromycin B Solution	Mirus	MIR 5930
Chemical compound	Kanamycin sulfate	GoldBio	K-120-10
Chemical compound	cOmplete mini protease inhibitor cocktail	Roche	11836153001
Enzyme	Q5 High-Fidelity DNA Polymerase	NEB	M0491
Enzyme	RNA Ligase 1	NEB	M0204
Enzyme	RNA Ligase 1	Promega	M1051
Enzyme	RNA 5´ Pyrophosphohydrolase (RppH)	NEB	M0356S
Epitope	3X FLAG epitope	Sigma	F3290
Equipment	LightCycler 480 Plate 384 wells, white	Roche	507203204
Equipment	Beadruptor	Omni Inc.
Equipment	Odyssey Cx	LI-COR
Equipment	LightCycler 480	Roche
Equipment	ND-1000 Nanodrop	Thermo Fisher
Immunoglobulin	IgG1 Isotype Control from murine myeloma	Sigma-Aldrich	M5284
Magnetic Beads	Protein G Magnetic Beads	Pierce	PI88848
Magnetic Beads	anti-FLAG M2 Magnetic Beads	Millipore	M8823
Other	In-Fusion Snap Assembly Mix	Takara	638946
Other	NEBuilder HiFi DNA Assembly Master Mix	NEB	E2621L
Other	Monarch RNA Cleanup Kit	NEB	T2040
Other	RNeasy Kit columns	Qiagen	74104
Other	Turbo DNase Kit	Ambion	AM2238
Other	Verso cDNA Synthesis Kit	Thermo Scientific	AB1453A
Other	Power SYBR Green PCR Master Mix	Applied Biosystems	4368706
Other	Nitrocellulose membrane, 0.45 µm pore	Bio-rad	1620115
Other	Nucleospin Gel and PCR Clean-Up	Takara	740609
Other	Thermo Scientific Pierce Silver Stain Kit	Thermo Scientific	24600
Other	Thermo Scientific Pierce BCA Protein Assay	Thermo Scientific	23227
Other	16-Tube SureBeads™ Magnetic Rack	Bio-rad	1614916
Software	Graphpad Prism	Graphpad
Software	Byonic	Protein Metrics
Software	LightCycler 480 Software	Roche

### Sheet: Table S3 - Plasmids
Designation	Attributes	Marker	Additional Information
pUC57	oriE	KanR	cloning
pGW1-6C	oriE, oriM, PgroEL, 3XFLAG	HygR	episomal
pMV261	oriE, oriM, PgroEL	KanR	episomal
pMV306	oriE, L5 int, attP	HygR	integrating
pNKH001	PgroEL ndh 3X FLAG	HygR	PCR w/ omlp140 & omlp141, Infusion assembly into SpeI/NdhI cut vector
pNKH002	PgroEL ndh(1) 3X FLAG	HygR	PCR w/ omlp140 & omlp141, Infusion assembly into SpeI/NdhI cut vector
pNKH003	PgroEL ndh(2) 3X FLAG	HygR	PCR w/ omlp140 & omlp141, Infusion assembly into SpeI/NdhI cut vector
pNKH004	PgroEL mmpL3 3X FLAG	HygR	PCR w/ omlp136 & omlp137, Infusion assembly into SpeI/NdhI cut vector
pNKH005	PgroEL mmpL3(1) 3X FLAG	HygR	PCR w/ omlp136 & omlp137, Infusion assembly into SpeI/NdhI cut vector
pNKH006	PgroEL mmpL3(2) 3X FLAG	HygR	PCR w/ omlp136 & omlp137, Infusion assembly into SpeI/NdhI cut vector
pNKH007	PgroEL mmpL3(3) 3X FLAG	HygR	PCR w/ omlp136 & omlp137, Infusion assembly into SpeI/NdhI cut vector
pNKH008	PgroEL rpoB 3X FLAG	HygR	PCR w/ omlp138 & omlp139, Infusion assembly into SpeI/NdhI cut vector
pNKH009	PgroEL rpoB(1) 3X FLAG	HygR	PCR w/ omlp138 & omlp139, Infusion assembly into SpeI/NdhI cut vector
pNKH010	PgroEL rpoB(2) 3X FLAG	HygR	PCR w/ omlp138 & omlp139, Infusion assembly into SpeI/NdhI cut vector
pNKH011	PgroEL rpoB(3) 3X FLAG	HygR	PCR w/ omlp138 & omlp139, Infusion assembly into SpeI/NdhI cut vector
pNKH012	PgroEL ndh 3X FLAG	KanR	Restriction digestion of insert and vector at XbaI/ClaI and ligation
pNKH013	PgroEL ndh(1) 3X FLAG	KanR	Restriction digestion of insert and vector at XbaI/ClaI and ligation
pNKH014	PgroEL ndh(2) 3X FLAG	KanR	Restriction digestion of insert and vector at XbaI/ClaI and ligation
pNKH015	PgroEL mmpL3 3X FLAG	KanR	Restriction digestion of insert and vector at XbaI/ClaI and ligation
pNKH016	PgroEL mmpL3(1) 3X FLAG	KanR	Restriction digestion of insert and vector at XbaI/ClaI and ligation
pNKH017	PgroEL mmpL3(2) 3X FLAG	KanR	Restriction digestion of insert and vector at XbaI/ClaI and ligation
pNKH018	PgroEL mmpL3(3) 3X FLAG	KanR	PCR w/ onkh216 & onkh217, Infusion assembly into vector cut w/ XbaI/ClaI
pNKH019	PgroEL rpoB 3X FLAG	KanR	PCR w/ onkh216 & onkh217, Infusion assembly into vector cut w/ XbaI/ClaI
pNKH020	PgroEL rpoB(1) 3X FLAG	KanR	PCR w/ onkh216 & onkh217, Infusion assembly into vector cut w/ XbaI/ClaI
pNKH021	PgroEL rpoB(2) 3X FLAG	KanR	PCR w/ onkh216 & onkh217, Infusion assembly into vector cut w/ XbaI/ClaI
pNKH022	PgroEL rpoB(3) 3X FLAG	KanR	PCR w/ onkh216 & onkh217, Infusion assembly into vector cut w/ XbaI/ClaI
pNKH023	PgroEL ndh 3X FLAG	HygR	Nested PCR of insert with onk001 & onk002, then onk003 & onk004, Infusion assembly into vector cut w/ XbaI/ClaI
pNKH024	PgroEL ndh(1) 3X FLAG	HygR	Nested PCR of insert with onk001 & onk002, then onk003 & onk004, Infusion assembly into vector cut w/ XbaI/ClaI
pNKH025	PgroEL ndh(2) 3X FLAG	HygR	Nested PCR of insert with onk001 & onk002, then onk003 & onk004, Infusion assembly into vector cut w/ XbaI/ClaI
pNKH026	PgroEL mmpL3 3X FLAG	HygR	Nested PCR of insert with onk001 & onk002, then onk003 & onk004, Infusion assembly into vector cut w/ XbaI/ClaI
pNKH027	PgroEL mmpL3(1) 3X FLAG	HygR	Nested PCR of insert with onk001 & onk002, then onk003 & onk004, Infusion assembly into vector cut w/ XbaI/ClaI
pNKH028	PgroEL mmpL3(2) 3X FLAG	HygR	Nested PCR of insert with onk001 & onk002, then onk003 & onk004, Infusion assembly into vector cut w/ XbaI/ClaI
pNKH029	PgroEL mmpL3(3) 3X FLAG	HygR	Nested PCR of insert with onk001 & onk002, then onk003 & onk004, Infusion assembly into vector cut w/ XbaI/ClaI
pNKH030	PgroEL rpoB 3X FLAG	HygR	Nested PCR of insert with onk001 & onk002, then onk003 & onk004, Infusion assembly into vector cut w/ XbaI/ClaI
pNKH031	PgroEL rpoB(1) 3X FLAG	HygR	Nested PCR of insert with onk001 & onk002, then onk003 & onk004, Infusion assembly into vector cut w/ XbaI/ClaI
pNKH032	PgroEL rpoB(2) 3X FLAG	HygR	Nested PCR of insert with onk001 & onk002, then onk003 & onk004, Infusion assembly into vector cut w/ XbaI/ClaI
pNKH033	PgroEL rpoB(3) 3X FLAG	HygR	Nested PCR of insert with onk001 & onk002, then onk003 & onk004, Infusion assembly into vector cut w/ XbaI/ClaI
pNKH034	PgroEL ndh1-60del 3X FLAG	HygR	Site-directed mutagenesis with onkh092 & onkh093
pNKH035	PgroEL ndh(1)1-60del 3X FLAG	HygR	Site-directed mutagenesis with onkh092 & onkh093
pNKH036	PgroEL ndh(2)1-60del 3X FLAG	HygR	Site-directed mutagenesis with onkh096 & onkh097
pNKH037	PgroEL mmpL31-60del 3X FLAG	HygR	Site-directed mutagenesis with onkh100 & onkh101
pNKH038	PgroEL mmpL3(1)1-60del 3X FLAG	HygR	Site-directed mutagenesis with onkh100 & onkh101
pNKH039	PgroEL mmpL3(2)1-60del 3X FLAG	HygR	Site-directed mutagenesis with onkh100 & onkh101
pNKH040	PgroEL mmpL3(3)1-60del 3X FLAG	HygR	Site-directed mutagenesis with onkh100 & onkh101
pNKH041	PgroEL rpoB_TTG>TAG 3X FLAG	HygR	Site-directed mutagenesis with onk046 & onk047
pNKH042	PgroEL rpoB(1)_TTG>TAG 3X FLAG	HygR	Site-directed mutagenesis with onk046 & onk047
pNKH043	PgroEL rpoB(2)_TTG>TAG 3X FLAG	HygR	Site-directed mutagenesis with onk046 & onk047
pNKH044	PgroEL rpoB(3)_TTG>TAG 3X FLAG	HygR	Site-directed mutagenesis with onk046 & onk047
pNKH045	trrnBT1 rpoB 3X FLAG	HygR	rrnB terminator from E. coli
pNKH046	trrnBT1 rpoB(1) 3X FLAG	HygR	rrnB terminator from E. coli
pNKH047	trrnBT1 rpoB(2) 3X FLAG	HygR	rrnB terminator from E. coli
pNKH048	trrnBT1 rpoB(3) 3X FLAG	HygR	rrnB terminator from E. coli
pNKH049	trrnBT2 rpoB 3X FLAG	HygR	rrnB terminator from E. coli
pNKH050	trrnBT2 rpoB(1) 3X FLAG	HygR	rrnB terminator from E. coli
pNKH051	trrnBT2 rpoB(2) 3X FLAG	HygR	rrnB terminator from E. coli
pNKH052	trrnBT2 rpoB(3) 3X FLAG	HygR	rrnB terminator from E. coli
pNKH053	trrnBT1 ndh 3X FLAG	HygR	rrnB terminator from E. coli
pNKH054	trrnBT1 ndh(1) 3X FLAG	HygR	rrnB terminator from E. coli
pNKH055	trrnBT1 ndh(2) 3X FLAG	HygR	rrnB terminator from E. coli
pNKH056	trrnBT1 mmpL3 3X FLAG	HygR	rrnB terminator from E. coli
pNKH057	trrnBT1 mmpL3(1) 3X FLAG	HygR	rrnB terminator from E. coli
pNKH058	trrnBT1 mmpL3(2) 3X FLAG	HygR	rrnB terminator from E. coli
pNKH059	trrnBT1 mmpL3(3) 3X FLAG	HygR	rrnB terminator from E. coli
pNKH060	PgroEL rpoB CSC1 3X FLAG	HygR	rpoB variant, Gibson assembly into pGW1-6C
pNKH061	PgroEL rpoB CSC2 3X FLAG	HygR	rpoB variant, Gibson assembly into pGW1-6C
pNKH062	PgroEL rpoB CSC3 3X FLAG	HygR	rpoB variant, Gibson assembly into pGW1-6C
pNKH063	PgroEL rpoB CSC4 3X FLAG	HygR	rpoB variant, Gibson assembly into pGW1-6C

### Sheet: Table S4 - Primers
Primer Name	Sequence	Description	Experiment	Notes
omlp136	TCACTTCGCAACTAGTgtgttcgcctggtggggtc	F' infusion homology arm mmpL3 into Spe1/Nhe1 cut pGW-16C	Cloning pNKH001-pNKH011
omlp137	CCTTGTAGTCGCTAGCaaggcgtccttcgcggc	R' infusion homology arm mmpL3 into Spe1/Nhe1 cut pGW-16C	Cloning pNKH001-pNKH012
omlp138	TCACTTCGCAACTAGTttggcagattcccgccag	F' infusion homology arm rpoB into Spe1/Nhe1 cut pGW-16C	Cloning pNKH001-pNKH013
omlp139	CCTTGTAGTCGCTAGCcgcaagatcctcgacacttgc	R' infusion homology arm rpoB into Spe1/Nhe1 cut pGW-16C	Cloning pNKH001-pNKH014
omlp140	TCACTTCGCAACTAGTatgagtccccagcaagaacccac	F' infusion homology arm ndh into Spe1/Nhe1 cut pGW-16C	Cloning pNKH001-pNKH015
omlp141	CCTTGTAGTCGCTAGCgctggccaccttagcgcttg	R' infusion homology arm ndh into Spe1/Nhe1 cut pGW-16C	Cloning pNKH001-pNKH016
onk001	TCTAGAGGTGACCACAACG	F' for insert into XbaI/ClaI cut pMV306	Cloning pNKH022-pNKH033
onk002	ATCGATAAGCTTCTACTTGTCG	R' for insert into XbaI/ClaI cut pMV306	Cloning pNKH022-pNKH033
onk003	gatctttaaaTCTAGAGGTGACCACAACGCGCCC	F' infusion homology arm into XbaI/ClaI cut pMV306	Cloning pNKH022-pNKH033
onk004	actacgtcgacATCGATAAGCTTCTACTTGTCGTCGTCGTCC	F' infusion homology arm into XbaI/ClaI cut pMV306	Cloning pNKH022-pNKH033
onk005	GATCAGCTAGAGCCGTGAACGAC	F for pMV306, pMV261	Sequencing validation
onk006	TGGCAGCGAGGACAACTTGAG	F inside GroEL for col PCR and sequencing	Sequencing validation
onk007	CTGTCGTTCACGGCTCTAGCTGATC	R for pMV306 col PCR and sequencing	Sequencing validation
onk017	TTCCGGGACTCCTTGAC	F for 5' rpoB qPCR	qRT-PCR
onk018	CCACTGGGTTGACATCAC	R for 5' rpoB qPCR	qRT-PCR
onk019	GAATCCGGCAAGGTGAT	F for mid rpoB WT, (1) qPCR	qRT-PCR
onk020	GCGTTTCTGAGCCACATA	R for mid rpoB WT, (1) qPCR	qRT-PCR
onk021	CGGGCGTGAATGAACT	F for mid rpoB (3) qPCR	qRT-PCR
onk022	TACCGATGACGCCCTT	R for mid rpoB (3) qPCR	qRT-PCR
onk031	GCAUAGGGGUAAA	PSS RNA oligo for RNA fragment linkering	5' RACE RNA oligo	gift of Dr. Todd Gray (Wadsworth Institute, NYSDOH)
onk032	GCGAGACUGAGAA	TSS RNA oligo for 5' end ligation after rppH	5' RACE RNA oligo	gift of Dr. Todd Gray (Wadsworth Institute, NYSDOH)
onk037	GGAGCGAGACTGAGAA	F' for TSS tag 5' RACE PCR	5' RACE PCR
onk046	CGCAACTAGTTAGgcagattcccgccagagcaaaacagccgctag	F' rpoB to replace TTG start with TAG stop	Cloning pNKH041-pNKH044
onk047	cgggaatctgcCTAACTAGTTGCGAAGTGATTCCTCCGGATCG	R' rpoB to replace TTG start with TAG stop	Cloning pNKH041-pNKH044
onkh072	CTTGTCGTCGTCGTCCTTG	R' starting in FLAG tag	5' RACE PCR
onkh092	GCAACTAGTTAGtctgggttcggcgggctaaacgcggc	R' for 60bp 5'-deletion of ndh WT, (1)	Cloning pNKH034-pNKH035
onkh093	cgaacccagaCTAACTAGTTGCGAAGTGATTCCTCCGGATCGGGGATGAAACG	F' for 60bp 5'-deletion of ndh WT, (1)	Cloning pNKH034-pNKH035
onkh096	gcaactagtTAGAGCGGCTTCGGTGGCTTGAACGCCG	F' for 60bp 5'-deletion of ndh (2)	Cloning pNKH036
onkh097	GAAGCCGCTCTAactagttgcgaagtgattcctccggatcgg	R' for 60bp 5'-deletion of ndh (2)	Cloning pNKH036
onkh100	CAACTAGTTAGgctctatgcctcggcggcggcgttttcg	R' for 60bp 5' deletion of all mmpL3s	Cloning pNKH037-pNKH040
onkh101	ggcatagagcCTAACTAGTTGCGAAGTGATTCCTCCGGATCGG	F' for 60bp 5' deletion of all mmpL3s	Cloning pNKH037-pNKH040
onkh130	taagagacagAACGTGCCCTTC	R' for all rpoB variants 5' RACE tile position 1	5' RACE PCR	out to rpoB nt 479
onkh131	taagagacagCCGAGCTTCTTGT	R' for all rpoB variants 5' RACE tile position 2	5' RACE PCR	out to rpoB nt 944
onkh132	taagagacagCAGACCGATGTTG	R' for rpoB WT, (1), (2) 5' RACE tile position 3	5' RACE PCR	out to rpoB nt 1470
onkh133	taagagacagCCGCTTTCTTCG	R' for rpoB WT, (1), (2) 5' RACE tile position 4	5' RACE PCR	out to rpoB nt 1925
onkh134	taagagacagCTCACCCTTCGG	R' for rpoB WT, (1) 5' RACE tile position 5	5' RACE PCR	out to rpoB nt 2415
onkh135	taagagacagCACAATGGCGTTC	R' for rpoB WT 5' RACE tile position 6	5' RACE PCR	out to rpoB nt 2898
onkh136	taagagacagCACTTGCGGATTC	R' for rpoB WT 5' RACE tile position 7	5' RACE PCR	out to rpoB nt 3502
onkh137	taagagacagCGATAGCGTTCG	R' for rpoB (1) 5' RACE tile position 6	5' RACE PCR	out to rpoB 1 nt 2896
onkh138	taagagacagGAGGCACTCTCG	R' for rpoB (1) 5' RACE tile position 7	5' RACE PCR	out to rpoB 1 nt 3500
onkh139	taagagacagCCCACCAAGATGT	R' for rpoB (2) 5' RACE tile position 5	5' RACE PCR	out to rpoB 2 nt 2393
onkh140	taagagacagGGTCGAGACGAT	R' for rpoB (2) 5' RACE tile position 6	5' RACE PCR	out to rpoB 2 nt 2904
onkh141	taagagacagCTCGTTCCGACT	R' for rpoB (2) 5' RACE tile position 7	5' RACE PCR	out to rpoB 2 nt 3492
onkh142	taagagacagGCCAATGTTCGG	R' for rpoB (3) 5' RACE tile position 3	5' RACE PCR	out to rpoB 3 nt 1467
onkh143	taagagacagATGACACCCGAC	R' for rpoB (3) 5' RACE tile position 4	5' RACE PCR	out to rpoB 3 nt 1931
onkh144	taagagacagGGTCAGTTCAGTCT	R' for rpoB (3) 5' RACE tile position 5	5' RACE PCR	out to rpoB 3 nt 2427
onkh145	taagagacagGGTCGAGACGATA	R' for rpoB (3) 5' RACE tile position 6	5' RACE PCR	out to rpoB 3 nt 2904
onkh146	taagagacagGCCAAGTCCTCC	R' for rpoB (3) 5' RACE tile position 7	5' RACE PCR	out to rpoB 3 nt 3515
onkh161	cacttCGGCAACCGCC	F' universal block B	Cloning pNKH060-pNKH063
onkh162	CGTCGGAGATGTTCG	R' scramble 0 block B	Cloning pNKH060
onkh163	CCCGAACATCTCCGA	F' scramble 0 block C	Cloning pNKH060
onkh164	CGTCCTTGTAGTCGC	R' universal block C	Cloning pNKH060-pNKH063
onkh167	CGTCACTGATGTTGGG	R' scramble 15 block B	Cloning pNKH061
onkh168	CCCAACATCAGTGACG	F' scramble 15 block C	Cloning pNKH061
onkh171	CGTCGCTGATGTTGG	R' scramble 27 block B	Cloning pNKH062
onkh172	catCCCCAACATCAGCG	F' scramble 27 block C	Cloning pNKH062
onkh173	CGTCCGAGATGTTCG	R' scramble -60 block B	Cloning pNKH063
onkh174	CCCGAACATCTCGGA	F' scramble -60 block C	Cloning pNKH063
onkh175	ggaGCATAGGGGTAAA	F' for PSS 1st PCR	5' RACE PCR
onkh180	cgcattcctcaaccaaac	R' for endogneous Msm rpoB	5' RACE validation	modified from TGD5600, from Dr. Todd Gray
onkh199	TCGAGCTTCTCCACGGG	R' for RT/cDNA QC endogenous Msm LprG	5' RACE validation
onkh216	GTACCAGATCTTTAAATCTAGAGG	F' Infusion into XbaI to ClaI cut pMV261	Cloning pNKH018-pNKH022
onkh217	CTACGTCGACATCGATAAG	R' Infusion into XbaI to ClaI cut pMV261	Cloning pNKH018-pNKH022
onkh219	GAGTCAGCGCAGACGCTGT	F' seq primer in universal block A	Sequencing validation
onkh220	ATCATGCCGTGGGAGGG	F' seq primer in 00, 27, deopt block B	Sequencing validation
onkh221	CACAACTACGAGGACGCCATCATC	F' seq primer in 10, 15, 20 block B	Sequencing validation
omlp759	CTAGAATAAAACGAAAGGCTCAGTCGAAAGACTGGGCCTTTCGTTTTATGCCAA	F' rrnB T1 terminator into pGW1-6C XbaI/SpeI cut site	Cloning pNKH045-pNKH048, pNKH053-pNKH059
omlp760	CTAGTTGGCATAAAACGAAAGGCCCAGTCTTTCGACTGAGCCTTTCGTTTTATT	R' rrnB T1 terminator into pGW1-6C XbaI/SpeI cut site	Cloning pNKH045-pNKH048, pNKH053-pNKH059
omlp761	CTAGAAGAAGGCCATCCTGACGGATGGCCTTTTA	F' rrnB T2 terminator into pGW1-6C XbaI/SpeI cut site	Cloning pNKH049-pNKH052
omlp762	CTAGTAAAAGGCCATCCGTCAGGATGGCCTTCTT	R' rrnB T2 terminator into pGW1-6C XbaI/SpeI cut site	Cloning pNKH049-pNKH052
ojcs027	CTAGAGGTGACCACAACG	F' sequencing primer	Sequencing validation
ojcs297	CGTTGTAGTGCTTGTGGTGG	F' pMV261 promoter region	Sequencing validation
omlp081	CTAGCTGATCACCGCGGCCATGATGGC	R' pMV306, pMV261 sequencing primer	Sequencing validation
